# The N-terminal domain of Eukaryotic Initiation Factor 4B Drives Yeast Translational Control in Response to Urea

**DOI:** 10.1101/819672

**Authors:** Xiaozhuo Liu, Houtan Moshiri, Qian He, Ansuman Sahoo, Sarah Walker

## Abstract

The yeast eukaryotic initiation factor 4B binds the 40S subunit in translation preinitiation complexes (PICs), promoting mRNA binding. Recent evidence suggests mRNAs have variable dependence on eIF4B, suggesting this factor could promote changes in mRNA selection for translation, in order to adapt to stressors. However, the importance of eIF4B and its constituent domains for mRNA selection under diverse cellular and environmental conditions remain undefined. Here we compared the effects of disrupting eIF4B RNA- and ribosome-binding motifs under ~1400 growth conditions. The RNA-Recognition Motif (RRM) was dispensable for stress responses, but the 40S-binding N-terminal Domain (NTD) promoted growth in response to various stressors. In particular, the NTD conferred a strong growth advantage in the presence of urea. Ribosome profiling revealed that the NTD promoted translation of mRNAs with long and highly structured 5-prime untranslated regions, both with and without urea exposure. Our results suggest eIF4B controls mRNA loading and scanning as a part of the PIC, rather than by activating mRNPs prior to ribosome binding. Furthermore, our data indicate the yeast response to urea includes a translational component, driven by production of proteins associated with the cellular periphery. Together our analyses suggest general eIFs can promote diverse cellular responses.
