## Supplementary Table 4 for "The N-terminal domain of Eukaryotic Initiation Factor 4B Drives Yeast Translational Control in Response to Urea"

### Sheet: Sheet1
Sample ID	Description	Purification Method	Primer ID with Barcode	Primer Barcode sequence (bold and underline)
3	WT-SD	RNA-Seq	NINI5	CAAGCAGAAGACGGCATACGAGATACTGATGTGACTGGAGTTCAGACGTGTGCTCTTCCG
7	WT-3%	RNA-Seq	NINI11	CAAGCAGAAGACGGCATACGAGATAGCTGCGTGACTGGAGTTCAGACGTGTGCTCTTCCG
17	WT-SD	Ribosome-Footprint	IDX-7	CAAGCAGAAGACGGCATACGAGATGATCTGGTGACTGGAGTTCAGACGTGTGCTCTTCCG
19	WT-3%	Ribosome-Footprint	IDX 8	CAAGCAGAAGACGGCATACGAGATTCAAGTGTGACTGGAGTTCAGACGTGTGCTCTTCCG
11	NTD-SD	RNA-Seq	NINI3	CAAGCAGAAGACGGCATACGAGATAGTCGTGTGACTGGAGTTCAGACGTGTGCTCTTCCG
15	NTD-3%	RNA-Seq	IDX 4	CAAGCAGAAGACGGCATACGAGATTGGTCAGTGACTGGAGTTCAGACGTGTGCTCTTCCG
21	NTD-SD	Ribosome-Footprint	NINI13	CAAGCAGAAGACGGCATACGAGATATCGTAGTGACTGGAGTTCAGACGTGTGCTCTTCCG
23	NTD-3%	Ribosome-Footprint	IDX 11	CAAGCAGAAGACGGCATACGAGATGTAGCCGTGACTGGAGTTCAGACGTGTGCTCTTCCG
4	WT-SD	RNA-Seq	IDX 6	CAAGCAGAAGACGGCATACGAGATATTGGCGTGACTGGAGTTCAGACGTGTGCTCTTCCG
8	WT-3%	RNA-Seq	IDX 1	CAAGCAGAAGACGGCATACGAGATCGTGATGTGACTGGAGTTCAGACGTGTGCTCTTCCG
18	WT-SD	Ribosome-Footprint	IDX 5	CAAGCAGAAGACGGCATACGAGATCACTGTGTGACTGGAGTTCAGACGTGTGCTCTTCCG
20	WT-3%	Ribosome-Footprint	IDX 9	CAAGCAGAAGACGGCATACGAGATCTGATCGTGACTGGAGTTCAGACGTGTGCTCTTCCG
12	NTD-SD	RNA-Seq	IDX 10	CAAGCAGAAGACGGCATACGAGATAAGCTAGTGACTGGAGTTCAGACGTGTGCTCTTCCG
16	NTD-3%	RNA-Seq	IDX 3	CAAGCAGAAGACGGCATACGAGATGCCTAAGTGACTGGAGTTCAGACGTGTGCTCTTCCG
22	NTD-SD	Ribosome-Footprint	IDX 2	CAAGCAGAAGACGGCATACGAGATACATCGGTGACTGGAGTTCAGACGTGTGCTCTTCCG
24	NTD-3%	Ribosome-Footprint	IDX 12	CAAGCAGAAGACGGCATACGAGATTACAAGGTGACTGGAGTTCAGACGTGTGCTCTTCCG
